# ATAC-seq identifies chromatin landscapes linked to the regulation of oxidative stress in the human fungal pathogen *Candida albicans*

**DOI:** 10.1101/2020.05.07.080739

**Authors:** Sabrina Jenull, Michael Tscherner, Theresia Mair, Karl Kuchler

**Author notes:** contributed equally (Sabrina Jenull, Michael Tscherner).

## Abstract

Human fungal pathogens often encounter fungicidal stress conditions upon host invasion, but they can swiftly adapt by transcriptional reprogramming that enables pathogen survival. Fungal immune evasion is tightly connected to chromatin regulation. Hence, fungal chromatin modifiers pose alternative treatment options to combat fungal infections. Here, we present an ATAC-seq protocol adapted for the opportunistic pathogen *Candida albicans* to gain further insight into the interplay of chromatin accessibility and gene expression mounted during fungal adaptation to oxidative stress. The ATAC-seq workflow facilitates the robust detection of genomic regions with accessible chromatin, but also allows for the precise modeling of nucleosome positions in *C. albcians*. Importantly, the data reveal genes with altered chromatin accessibility in upstream regulatory regions, which correlate with transcriptional regulation during the oxidative stress response. Interestingly, many genes show increased chromatin accessibility yet no change in gene expression upon stress exposure. Such chromatin signatures could predict yet unknown regulatory factors under highly dynamic transcriptional control. In addition, *de novo* motif analysis in genomic regions with increased chromatin accessibility upon hydrogen peroxide treatment shows significant enrichment for Cap1 binding sites, a major factor of oxidative stress responses in *C. albicans*. Taken together, the ATAC-seq workflow enables the identification of chromatin signatures and uncovers the dynamics of regulatory mechanisms mediating environmental adaptation of *C. albicans* to host immune surveillance.

**Importance:** The opportunistic fungal pathogen *Candida albicans* colonizes and infects various tissues and organs of the human host. This is due to its rapid environmental adaptation facilitated by changes in gene expression coupled to chromatin alterations. Recent advances in chromatin profiling approaches, such as the development of ATAC-seq, shed light on the dynamic interplay of chromatin accessibility and transcriptional control. The here presented expansion of the ATAC-seq method to *C. albicans* demonstrates the robustness of ATAC-seq to detect dynamic modulations of chromatin accessibility in response to oxidative stress. This work serves as a basis to further exploit this application to characterize regulatory mechanisms that drive fungal environmental adaptation, such as during host invasion, and thus, will open novel antifungal treatment strategies targeting fungal chromatin regulation.
