## Supplementary material for "ATAC-seq identifies chromatin landscapes linked to the regulation of oxidative stress in the human fungal pathogen *Candida albicans*": Table S3

### Sheet: information
Table S3. Genes with increased chromatin accessibility upon oxidative stress without alterations in gene expression
geneID	gene id of the next gene downstream of the peak; from C. albicans assembly 22 (A22-s07-m01-r88)
peakID	peak id from MACS2 peak calling
annotation	genomic annotation from called peak
GeneName	gene name annotation from C. albicans assembly 22 (A22-s07-m01-r88)
EntrezID	gene id from the Entrez database
ATACseq_logFC	log2 fold change in nucleosome-free ATAC-seq peak signal in H2O2 vs YPD grown cells
ATACseq_FDR	false discovery rate ATAC-seq
RNAseq_logFC	log2 fold change in transcript abundance in H2O2 vs YPD grown cells
RNAseq_FDR	false discovery rate RNA-seq

### Sheet: result
geneID	peakID	annotation	GeneName	EntrezID	ATACseq_logFC	ATACseq_FDR	RNAseq_logFC	RNAseq_FDR
C4_02540W_A	peak_4015	Promoter (1-2kb)	RGT1	3637920	2.10994	0.00265009	-0.509	0.154
C7_00780W_A	peak_5783	Promoter (<=1kb)	NA	3637945	1.58045	0.0457784	-0.352	0.142
C7_01440W_A	peak_5850	Promoter (<=1kb)	NA	3636960	1.3645	0.0495475	0.205	0.499
CR_02560C_A	peak_6442	Promoter (<=1kb)	ASG1	3647687	1.27775	4.00876e-05	-0.565	0.071
C1_02840W_A	peak_345	Promoter (<=1kb)	PDE2	3636877	1.23594	5.32115e-05	0.362	0.199
C7_01440W_A	peak_5849	Promoter (<=1kb)	NA	3636960	1.1812	0.0159099	0.205	0.499
CR_07060C_A	peak_6924	Promoter (<=1kb)	CRZ2	3645725	1.18029	0.00646335	-0.626	0.137
C2_09880C_A	peak_2681	Promoter (<=1kb)	NA	3643779	1.13958	4.44137e-05	-0.002	1
C1_13850C_A	peak_1522	Promoter (<=1kb)	DAL7	3636130	1.13629	0.0242972	0.564	0.428
CR_04520W_A	peak_6654	Promoter (<=1kb)	MIM1	30515394	1.07557	0.000279605	0.42	0.1
C1_02840W_A	peak_346	Promoter (<=1kb)	PDE2	3636877	1.04141	0.00045137	0.362	0.199
C4_06670W_A	peak_4433	Promoter (<=1kb)	NA	3642951	1.02932	0.0488643	-0.214	0.421
C5_00270W_A	peak_4536	Promoter (<=1kb)	PGA14	3641560	1.02664	0.000202708	-0.454	0.079
C2_09880C_A	peak_2680	Promoter (<=1kb)	NA	3643779	0.996149	0.00910743	-0.002	1
CR_07450C_A	peak_6968	Promoter (<=1kb)	MNL1	3646050	0.99506	0.0402906	0.194	0.569
C4_02530W_A	peak_4012	Promoter (<=1kb)	ARG83	3637862	0.950476	0.000726732	0.145	0.691
C6_00290W_A	peak_5125	Promoter (<=1kb)	NA	3646069	0.945122	0.000129013	0.445	0.076
C2_10240W_A	peak_2725	Promoter (<=1kb)	GPD1	3643924	0.937986	0.000267461	-0.574	0.064
CR_06040W_A	peak_6821	Promoter (<=1kb)	NA	3644836	0.899416	0.000123384	0.079	0.766
C2_07130C_A	peak_2413	Promoter (<=1kb)	RCK2	3643507	0.894605	0.0215384	0.123	0.654
C5_03020W_A	peak_4822	Promoter (1-2kb)	CCC2	3637821	0.8695	0.0415687	-0.333	0.237
C3_06560W_A	peak_3556	Promoter (<=1kb)	NA	3642276	0.864839	0.00712594	0.28	0.252
C3_01970C_A	peak_3041	Promoter (<=1kb)	NA	3636597	0.827121	0.00880472	-0.684	0.242
C1_02840W_A	peak_347	Promoter (<=1kb)	PDE2	3636877	0.826416	0.00131374	0.362	0.199
C1_08970W_A	peak_988	Promoter (<=1kb)	NA	30515033	0.787871	0.0236706	0.416	0.534
C7_00920C_A	peak_5800	Promoter (<=1kb)	NA	3637957	0.769416	0.0454116	-0.055	0.875
C2_00680C_A	peak_1727	Promoter (<=1kb)	SOD5	3638886	0.760933	0.0233828	0.316	0.337
C7_00340C_A	peak_5730	Promoter (<=1kb)	NA	3638040	0.759414	0.0096209	0.277	0.307
C6_00760W_A	peak_5182	Promoter (<=1kb)	NA	3647080	0.759303	0.000238872	0.418	0.075
C3_04060C_A	peak_3231	Promoter (<=1kb)	HEM13	3647390	0.752286	0.00892265	0.313	0.304
C6_03660C_A	peak_5482	Promoter (1-2kb)	CDC50	3640302	0.750796	0.0394641	-0.038	0.884
C1_10930C_A	peak_1218	Promoter (<=1kb)	UBA4	3644432	0.747359	0.0135344	-0.436	0.076
C2_02860W_A	peak_1946	Promoter (<=1kb)	SUR2	3642973	0.733171	0.00276866	-0.299	0.443
C2_03540W_A	peak_2049	Promoter (<=1kb)	RAD32	3637340	0.731978	0.00080003	0.005	0.986
C3_04910C_A	peak_3327	Promoter (<=1kb)	NCE102	3635267	0.728533	0.000267461	-0.182	0.524
C1_10220C_A	peak_1134	Promoter (<=1kb)	TPK1	3634879	0.717535	0.000731579	-0.004	0.984
C3_03420C_A	peak_3159	Promoter (<=1kb)	NDE1	3638354	0.710694	0.000380085	0.336	0.198
C2_02180W_A	peak_1885	Promoter (<=1kb)	NA	3635752	0.706189	0.0161682	0.02	0.99
C2_09460C_A	peak_2640	Promoter (1-2kb)	RHA1	3647713	0.70269	0.000722517	-0.235	0.349
C1_14590C_A	peak_1650	Promoter (<=1kb)	TLO4	30515080	0.702421	0.0102368	0.366	0.291
CR_06340C_A	peak_6850	Promoter (<=1kb)	PGI1	3644847	0.696982	0.0009362	0.603	0.053
C2_01090C_A	peak_1770	Promoter (<=1kb)	ERG28	3638833	0.695292	0.00810383	-0.385	0.287
C3_06880W_A	peak_3597	Promoter (<=1kb)	NA	3638539	0.687832	0.00242194	0.622	0.322
C3_00360W_A	peak_2852	Promoter (1-2kb)	NA	3640542	0.687098	0.00732746	0.796	0.053
C2_03520C_A	peak_2046	Promoter (1-2kb)	ADAEC	3637342	0.684156	0.00107528	0.415	0.102
C2_09460C_A	peak_2638	Promoter (<=1kb)	RHA1	3647713	0.681558	0.00145674	-0.235	0.349
C3_04270C_A	peak_3253	Promoter (<=1kb)	CTP1	3635141	0.676763	0.0154674	-0.173	0.462
C5_04370C_A	peak_4971	Promoter (<=1kb)	PGA37	3636484	0.670179	0.0127084	0.933	0.069
C4_03510C_A	peak_4116	Promoter (1-2kb)	HWP2	3646803	0.669068	0.0214135	0.543	0.456
C3_01680C_A	peak_3007	Promoter (<=1kb)	NA	3636605	0.668102	0.0267998	-0.25	0.313
C2_09460C_A	peak_2639	Promoter (1-2kb)	RHA1	3647713	0.662019	0.0183552	-0.235	0.349
CR_08340W_A	peak_7106	Promoter (<=1kb)	CYS3	3642081	0.661835	0.00427608	-0.198	0.462
CR_03700C_A	peak_6572	Promoter (<=1kb)	NA	3643223	0.660344	0.00655163	-0.389	0.113
C7_01170C_A	peak_5828	Promoter (<=1kb)	NA	3645914	0.652539	0.0144156	0.567	0.23
C3_06660C_A	peak_3567	Promoter (1-2kb)	NA	3642253	0.64652	0.00226996	0.771	0.233
C6_01880W_A	peak_5310	Promoter (<=1kb)	NA	3641599	0.642574	0.00355234	0.119	0.664
C1_02840W_A	peak_344	Promoter (1-2kb)	PDE2	3636877	0.638743	0.0029203	0.362	0.199
C5_02640W_A	peak_4790	Promoter (<=1kb)	NA	3637785	0.625603	0.0307039	0.298	0.254
CR_00790C_A	peak_6268	Promoter (<=1kb)	NA	NA	0.612566	0.00192775	-0.527	0.424
C7_03720C_A	peak_6075	Promoter (<=1kb)	HIS7	3647868	0.611644	0.0449734	0.386	0.18
C5_05480W_A	peak_5085	Promoter (<=1kb)	DES1	3636529	0.597135	0.0345618	-0.018	0.954
C6_02060W_A	peak_5329	Promoter (<=1kb)	SLM2	3647559	0.595465	0.0020333	0.074	0.776
C2_09730C_A	peak_2667	Promoter (<=1kb)	IPK2	3643784	0.588858	0.00584243	0.1	0.705
C4_02540W_A	peak_4016	Promoter (1-2kb)	RGT1	3637920	0.588773	0.0122252	-0.509	0.154
C5_03020W_A	peak_4823	Promoter (<=1kb)	CCC2	3637821	0.57661	0.00998895	-0.333	0.237
C6_00280W_A	peak_5124	Promoter (<=1kb)	CPH2	3646067	0.573826	0.0029203	0.082	0.735
C2_01710W_A	peak_1830	Promoter (<=1kb)	HSK3	3635730	0.563546	0.00619278	0.374	0.301
C2_02390W_A	peak_1908	Promoter (<=1kb)	NA	3635829	0.557589	0.031661	-0.446	0.205
CR_07060C_A	peak_6926	Promoter (1-2kb)	CRZ2	3645725	0.555799	0.0077328	-0.626	0.137
C6_03180C_A	peak_5431	Promoter (<=1kb)	NA	3639261	0.546989	0.00921659	-0.038	0.925
C5_05050W_A	peak_5042	Promoter (<=1kb)	ADH1	3636489	0.544798	0.00358331	0.594	0.277
C1_08040W_A	peak_899	Promoter (<=1kb)	NA	30515028	0.542496	0.0470356	0.581	0.114
C6_01860C_A	peak_5308	Promoter (<=1kb)	HCH1	3641626	0.54037	0.0334616	-0.201	0.39
C1_10650W_A	peak_1187	Promoter (<=1kb)	APN2	3647674	0.539505	0.0353324	-0.308	0.2
C3_00360W_A	peak_2854	Promoter (<=1kb)	NA	3640542	0.53369	0.0256951	0.796	0.053
C2_03270W_A	peak_2008	Promoter (<=1kb)	GPM1	3637431	0.531688	0.0040787	0.585	0.071
C3_07590W_A	peak_3698	Promoter (<=1kb)	NA	3638496	0.523751	0.041599	-0.3	0.324
CR_00520C_A	peak_6245	Promoter (<=1kb)	CRM1	3639721	0.512395	0.0202772	-0.094	0.758
CR_08000C_A	peak_7052	Promoter (<=1kb)	NA	3644150	0.503355	0.0377234	0.158	0.576
C7_04210C_A	peak_6123	Promoter (<=1kb)	NA	3643121	0.49971	0.00545772	0.007	0.981
C6_01900C_A	peak_5312	Promoter (<=1kb)	DOG1	3641597	0.490554	0.0233343	0.223	0.35
C5_01830C_A	peak_4711	Promoter (<=1kb)	HAL9	3643757	0.4844	0.0151941	-0.161	0.482
C1_09630W_A	peak_1068	Promoter (<=1kb)	IDH1	3634893	0.479044	0.0425647	-0.041	0.892
C1_13240W_A	peak_1453	Promoter (<=1kb)	NA	3636167	0.473543	0.030238	0.212	0.513
C1_13250W_A	peak_1455	Promoter (<=1kb)	NA	3636143	0.472031	0.0159213	-0.446	0.095
C6_01290C_A	peak_5247	Promoter (<=1kb)	QDR3	3644023	0.470892	0.0381385	-0.275	0.296
C2_10560C_A	peak_2763	Promoter (<=1kb)	ZSF1	3641257	0.465611	0.0206291	0.428	0.156
C5_04640C_A	peak_4990	Promoter (<=1kb)	NA	3636397	0.459011	0.0388071	0.292	0.315
C2_08870C_A	peak_2563	Promoter (<=1kb)	PIR1	3645801	0.451291	0.00929704	-0.244	0.423
C5_00380W_A	peak_4558	Promoter (<=1kb)	NA	3641553	0.434275	0.0476689	-0.666	0.16
C7_01810W_A	peak_5895	Promoter (<=1kb)	RVB2	3637055	0.43037	0.0376994	-0.237	0.343
C3_04090W_A	peak_3237	Promoter (<=1kb)	SBP1	3635280	0.421297	0.012896	0.185	0.505
C3_00850C_A	peak_2916	Promoter (<=1kb)	NA	3647748	0.409697	0.0311463	0.716	0.065
C1_01320W_A	peak_171	Promoter (<=1kb)	MRS7	3640187	0.408562	0.0184886	0.51	0.069
CR_07060C_A	peak_6925	Promoter (1-2kb)	CRZ2	3645725	0.40493	0.0452072	-0.626	0.137
CR_02920C_A	peak_6507	Promoter (1-2kb)	AQY1	3642587	0.391234	0.0334594	-0.556	0.463
C3_06700C_A	peak_3569	Promoter (<=1kb)	NA	3642247	0.39117	0.0413267	0.064	0.836
C1_13250W_A	peak_1454	Promoter (1-2kb)	NA	3636143	0.386541	0.038385	-0.446	0.095
C6_02010C_A	peak_5324	Promoter (<=1kb)	GPD2	3644563	0.380068	0.0219571	0.097	0.757
C2_03530W_A	peak_2047	Promoter (<=1kb)	NA	3637341	0.379638	0.0362385	0	0.992
C3_00360W_A	peak_2853	Promoter (<=1kb)	NA	3640542	0.376621	0.0429485	0.796	0.053
C1_07310C_A	peak_818	Promoter (<=1kb)	tL(AAG)2	30515022	-0.37903	0.0425638	-1.551	0.062
C4_00780C_A	peak_3831	Promoter (1-2kb)	NA	3645759	-0.402708	0.0447751	-0.351	0.173
C5_02340C_A	peak_4765	Promoter (<=1kb)	CST20	3637790	-0.403657	0.0285104	-0.303	0.271
C2_08910C_A	peak_2569	Promoter (<=1kb)	NA	3645798	-0.40529	0.0322165	0.26	0.268
CR_07400C_A	peak_6962	Promoter (<=1kb)	LPD1	3646037	-0.410064	0.0161682	0.429	0.102
C3_02460C_A	peak_3077	Promoter (<=1kb)	PHA2	3638346	-0.420808	0.0350734	0.018	0.955
C3_05190C_A	peak_3371	Promoter (<=1kb)	MCA1	3635233	-0.423126	0.0412494	0.295	0.21
C3_03350W_A	peak_3147	Promoter (<=1kb)	tE(UUC)1	30515196	-0.431585	0.0230047	-0.441	0.486
C1_07870C_A	peak_870	Promoter (<=1kb)	SMI1	3640741	-0.43687	0.040525	-0.112	0.678
CR_07880C_A	peak_7026	Promoter (<=1kb)	tG(GCC)1	30515432	-0.438299	0.0147754	-0.549	0.64
C2_05630C_A	peak_2248	Promoter (<=1kb)	tS(AGA)4	30515126	-0.450787	0.0225351	-0.666	0.352
C3_06790W_A	peak_3579	Promoter (<=1kb)	TRY6	3638499	-0.459258	0.0288249	-0.58	0.233
C1_06140C_A	peak_679	Promoter (<=1kb)	NA	NA	-0.461627	0.0238705	-1.11	0.067
C4_05770C_A	peak_4342	Promoter (1-2kb)	CFL1	3641810	-0.469817	0.0453544	0.197	0.529
C3_04580C_A	peak_3290	Promoter (<=1kb)	STP1	3635152	-0.470748	0.0344401	-0.424	0.08
C2_09140C_A	peak_2599	Promoter (1-2kb)	MET10	3644088	-0.471724	0.0156308	-0.398	0.245
C1_08370W_A	peak_936	Promoter (<=1kb)	SDS24	3640756	-0.47208	0.0155439	0.181	0.509
C2_04920W_A	peak_2172	Promoter (<=1kb)	tG(GCC)3	30515115	-0.479071	0.0207642	0.326	0.65
CR_03470W_A	peak_6551	Promoter (<=1kb)	NA	3643198	-0.489305	0.00819484	-0.141	0.63
C1_06300W_A	peak_702	Promoter (<=1kb)	NA	30515004	-0.491628	0.0180484	0.182	0.825
C1_08330C_A	peak_929	Promoter (<=1kb)	ADH2	3640751	-0.499072	0.0154111	0.726	0.157
CR_00710C_A	peak_6259	Promoter (<=1kb)	NA	3640440	-0.509935	0.0100331	-0.061	0.887
C3_05580C_A	peak_3426	Promoter (<=1kb)	GAP2	3643662	-0.510817	0.049762	0.601	0.169
C7_00280W_A	peak_5720	Promoter (1-2kb)	HGT12	3638048	-0.513711	0.0303732	-1.013	0.076
C4_01110W_A	peak_3875	Promoter (<=1kb)	tD(GUC)6	30515233	-0.521512	0.0379662	0.507	0.578
C4_06460C_A	peak_4407	Promoter (<=1kb)	NA	3642791	-0.523001	0.0178995	-0.189	0.534
C1_04580C_A	peak_532	Promoter (<=1kb)	NA	3646132	-0.532044	0.00730828	0.339	0.204
C1_06140C_A	peak_678	Promoter (<=1kb)	NA	NA	-0.532139	0.021095	-1.11	0.067
CR_01050C_A	peak_6298	Promoter (<=1kb)	NA	3640384	-0.5357	0.0234108	-0.451	0.146
C1_06300W_A	peak_700	Promoter (1-2kb)	NA	30515004	-0.541817	0.0445217	0.182	0.825
C1_06950C_A	peak_765	Promoter (<=1kb)	tP(AGG)1	30515016	-0.545201	0.0065805	-0.495	0.51
C1_09200W_A	peak_1023	Promoter (<=1kb)	LYS142	3634896	-0.556973	0.0271145	0.361	0.247
C5_02970W_A	peak_4819	Promoter (<=1kb)	DAP2	3637815	-0.563733	0.044778	-0.37	0.101
C1_07780W_A	peak_866	Promoter (<=1kb)	NA	3647955	-0.584251	0.0304965	0.289	0.225
C2_06050C_A	peak_2301	Promoter (<=1kb)	tM(CAU)3	30515132	-0.587456	0.00365028	-0.756	0.327
C4_06480C_A	peak_4410	Promoter (<=1kb)	CEK1	3642789	-0.595739	0.00207695	-0.422	0.125
C3_00220W_A	peak_2838	Promoter (<=1kb)	HGT19	3640558	-0.596563	0.00769226	0.254	0.585
C6_04130C_A	peak_5549	Promoter (<=1kb)	ALS4	3647972	-0.607258	0.00275921	-0.333	0.38
C1_06270W_A	peak_686	Promoter (<=1kb)	NA	3647523	-0.607908	0.0430126	0.08	0.851
C2_05860C_A	peak_2284	Promoter (1-2kb)	NA	3647473	-0.613408	0.0155439	-0.481	0.269
CR_06310W_A	peak_6846	Promoter (<=1kb)	NA	3644860	-0.614626	0.00804797	0.133	0.921
C3_02310W_A	peak_3066	Promoter (1-2kb)	MEP1	3636553	-0.617939	0.00410247	-0.263	0.404
C2_09120C_A	peak_2594	Promoter (1-2kb)	NA	NA	-0.647226	0.00998895	0.128	0.862
C3_02310W_A	peak_3067	Promoter (<=1kb)	MEP1	3636553	-0.657012	0.00128389	-0.263	0.404
C3_00220W_A	peak_2837	Promoter (<=1kb)	HGT19	3640558	-0.657953	0.00386493	0.254	0.585
C3_05460W_A	peak_3412	Promoter (1-2kb)	NA	3643670	-0.658725	0.00555113	-0.054	0.835
C5_03880C_A	peak_4911	Promoter (<=1kb)	NA	3647222	-0.664088	0.00292117	0.191	0.645
C6_04380W_A	peak_5582	Promoter (1-2kb)	ALS2	3645724	-0.670223	0.019184	-0.497	0.184
C2_06590C_A	peak_2344	Promoter (<=1kb)	GIT1	3646562	-0.67435	0.0285457	-0.615	0.306
C1_10590W_A	peak_1180	Promoter (<=1kb)	NA	30515042	-0.681131	0.0226413	-0.726	0.25
C1_03700C_A	peak_433	Promoter (<=1kb)	tT(CGU)1	30514983	-0.707214	0.0362385	-0.799	0.327
C3_05580C_A	peak_3427	Promoter (1-2kb)	GAP2	3643662	-0.722252	0.0056305	0.601	0.169
C3_01180C_A	peak_2956	Promoter (1-2kb)	NA	3647960	-0.724963	0.00931579	0.283	0.247
C5_03140C_A	peak_4839	Promoter (1-2kb)	NA	3637798	-0.739294	0.00113632	0.546	0.058
C4_04010W_A	peak_4162	Promoter (1-2kb)	NA	3641218	-0.742351	0.0187273	-0.136	0.794
C6_04190C_A	peak_5560	Promoter (<=1kb)	NA	3646282	-0.758276	0.00776407	-0.229	0.544
C1_08270C_A	peak_918	Promoter (1-2kb)	MED15	3640761	-0.802789	0.0484499	-0.376	0.201
C1_00850W_A	peak_116	Promoter (<=1kb)	IHD2	3639359	-0.816283	0.0234108	0.062	0.883
C4_00760W_A	peak_3826	Promoter (<=1kb)	ZCF21	3645762	-0.823089	0.000267461	-0.583	0.122
CR_00910W_A	peak_6280	Promoter (1-2kb)	NA	30515371	-0.840087	0.0444312	0.501	0.168
C6_04190C_A	peak_5561	Promoter (<=1kb)	NA	3646282	-0.857135	0.000720641	-0.229	0.544
C4_06480C_A	peak_4412	Promoter (1-2kb)	CEK1	3642789	-0.907164	0.0303732	-0.422	0.125
C6_01800W_A	peak_5305	Promoter (<=1kb)	tA(UGC)1	30515336	-0.915953	0.000202708	-1.09	0.135
C4_04220W_A	peak_4180	Promoter (<=1kb)	DUO1	3646858	-0.933367	0.00448679	-0.469	0.09
C5_03880C_A	peak_4910	Promoter (<=1kb)	NA	3647222	-0.957207	0.0387048	0.191	0.645
C4_04580W_A	peak_4222	Promoter (<=1kb)	ZDS1	3641103	-0.970224	0.00151967	-0.152	0.65
C5_01570C_A	peak_4691	Promoter (<=1kb)	SPO1	3647039	-0.973611	0.0120059	0.407	0.275
C5_01570C_A	peak_4692	Promoter (<=1kb)	SPO1	3647039	-0.999247	0.049071	0.407	0.275
C5_03140C_A	peak_4838	Promoter (<=1kb)	NA	3637798	-1.00349	0.000238703	0.546	0.058
C2_09580W_A	peak_2655	Promoter (<=1kb)	AGE2	3643810	-1.03429	0.0122252	0.542	0.185
C2_05870W_A	peak_2285	Promoter (<=1kb)	NA	30515128	-1.0533	0.00098857	-0.034	0.896
C3_04590W_A	peak_3291	Promoter (1-2kb)	NA	30515204	-1.11521	0.000632021	-0.419	0.094
C1_10590W_A	peak_1179	Promoter (<=1kb)	NA	30515042	-1.12456	0.00178858	-0.726	0.25
